# *ViralQuest*: A user-friendly interactive pipeline for viral-sequences analysis and curation

**DOI:** 10.1101/2025.08.10.669577

**Authors:** Gabriel Victor Pina Rodrigues, Lucas Yago Melo Ferreira, Eric Roberto Guimarães Rocha Aguiar

## Abstract

**Background:** High-throughput sequencing (HTS) has become an essential, unbiased tool in virology for identifying known and novel viruses. However, analyzing the large and complex datasets generated by HTS presents significant bioinformatics challenges. The process of accurately identifying and characterizing viral sequences from assembled contigs remains a bottleneck, often requiring specialized expertise and involving non-standardized parameters. There is a pressing need for robust, user-friendly, and reproducible pipelines to streamline this post-assembly analysis.

**Results:** To address these challenges, we developed *ViralQuest*, a bioinformatics tool that automates the in-depth characterization of viral sequences from pre-assembled contigs. The pipeline integrates multiple lines of evidence for robust identification, using Diamond BLASTx against the Viral RefSeq database and pyHMMER searches against the RVDB, Vfam, and eggNOG profile HMM databases. For detailed characterization, *ViralQuest* performs taxonomic classification based on the ICTV nomenclature and functional annotation via Pfam domain analysis.

Novel features of *ViralQuest* include an AI-powered summarization module that uses a Large Language Model (LLM) to generate contextual narratives for key viral findings and a comprehensive confidence score to rank putative viral contigs. All results are consolidated into a single, interactive HTML report that includes dynamic visualizations of contigs, ORFs, and protein domains, alongside detailed data tables that are exportable in TSV and SVG formats.

**Conclusion:** *ViralQuest* provides an accessible and comprehensive solution for the post-assembly analysis of viral metagenomic data. By combining rigorous bioinformatics methods with novel AI-driven features and an intuitive reporting interface, it streamlines the complex process of viral identification and characterization. The tool enhances the interpretability and reliability of results, making in-depth virome analysis more accessible to the broader research community. *ViralQuest* is available on GitHub at https://github.com/gabrielvpina/viralquest/.
