## Supplementary File 2 for "*ViralQuest*: A user-friendly interactive pipeline for viral-sequences analysis and curation": supplementary_file_2.tsv

source	type	name	link
ViralZone	Family	Mitoviridae	https://viralzone.expasy.org/9862
ICTV	Family	Caulimoviridae	https://ictv.global/report/chapter/caulimoviridae/caulimoviridae
ICTV	Order	Tymovirales	https://ictv.global/report_9th/RNApos/Tymovirales
ICTV	Genus	Badnavirus	https://ictv.global/report/chapter/caulimoviridae/caulimoviridae/badnavirus
ViralZone	Genus	Duamitovirus	https://viralzone.expasy.org/304
ICTV	Family	Nudiviridae	https://ictv.global/report/chapter/nudiviridae/nudiviridae
ICTV	Family	Phycodnaviridae	https://ictv.global/report_9th/dsDNA/Phycodnaviridae
ICTV	Family	Alphaflexiviridae	https://ictv.global/report_9th/RNApos/Alphaflexiviridae
ICTV	Family	Tymoviridae	https://ictv.global/report_9th/RNApos/Tymoviridae
ICTV	Family	Parvoviridae	https://ictv.global/report/chapter/parvoviridae/parvoviridae
ICTV	Family	Iflaviridae	https://ictv.global/report/chapter/iflaviridae/iflaviridae
ICTV	Family	Leishbuviridae	https://ictv.global/report/chapter/leishbuviridae/leishbuviridae
ICTV	Family	Herelleviridae	https://ictv.global/report/chapter/herelleviridae/herelleviridae
ViralZone	Family	Salasmaviridae	https://viralzone.expasy.org/10342
ICTV	Family	Rhabdoviridae	https://ictv.global/report/chapter/rhabdoviridae/rhabdoviridae
ViralZone	Family	Autographiviridae	https://viralzone.expasy.org/709
ICTV	Family	Totiviridae	https://ictv.global/report_9th/dsRNA/Totiviridae
ICTV	Family	Betaflexiviridae	https://ictv.global/report_9th/RNApos/Betaflexiviridae
ICTV	Genus	Totivirus	https://ictv.global/report_9th/dsRNA/Totiviridae
ICTV	Family	Botourmiaviridae	https://ictv.global/report/chapter/botourmiaviridae/botourmiaviridae
ICTV	Family	Yueviridae	https://ictv.global/report/chapter/yueviridae/yueviridae
ViralZone	Family	Straboviridae	https://viralzone.expasy.org/10344
ICTV	Family	Arenaviridae	https://ictv.global/report/chapter/arenaviridae/arenaviridae
ICTV	Family	Phenuiviridae	https://ictv.global/report/chapter/phenuiviridae/phenuiviridae
ICTV	Family	Nodaviridae	https://ictv.global/report_9th/RNApos/Nodaviridae
ICTV	Genus	Alphanodavirus	https://ictv.global/report/chapter/nodaviridae/nodaviridae/alphanodavirus
ICTV	Genus	Betanodavirus	https://ictv.global/report/chapter/nodaviridae/nodaviridae/betanodavirus
ICTV	Family	Hypoviridae	https://ictv.global/report/chapter/hypoviridae/hypoviridae
ICTV	Family	Aspiviridae	https://ictv.global/report/chapter/aspiviridae/aspiviridae
ICTV	Family	Potyviridae	https://ictv.global/report/chapter/potyviridae/potyviridae
ICTV	Family	Secoviridae	https://ictv.global/report/chapter/secoviridae/secoviridae
ViralZone	Family	Tolecusatellitidae	https://viralzone.expasy.org/7737
ICTV	Family	Closteroviridae	https://ictv.global/report/chapter/closteroviridae/closteroviridae
ICTV	Family	Filoviridae	https://ictv.global/report/chapter/filoviridae/filoviridae
ICTV	Family	Narnaviridae	https://ictv.global/report_9th/RNApos/Narnaviridae
ICTV	Family	Nairoviridae	https://ictv.global/report/chapter/nairoviridae/nairoviridae
ICTV	Family	Chuviridae	https://ictv.global/report/chapter/chuviridae/chuviridae
ICTV	Family	Caliciviridae	https://ictv.global/report/chapter/caliciviridae/caliciviridae
ICTV	Family	Ascoviridae	https://ictv.global/report/chapter/ascoviridae/ascoviridae
ViralZone	Family	Schitoviridae	https://viralzone.expasy.org/10343
ICTV	Family	Virgaviridae	https://ictv.global/report/chapter/virgaviridae/virgaviridae
ICTV	Family	Picornaviridae	https://ictv.global/report/chapter/picornaviridae/picornaviridae
ICTV	Family	Solemoviridae	https://ictv.global/report/chapter/solemoviridae/solemoviridae
ICTV	Family	Geminiviridae	https://ictv.global/report/chapter/geminiviridae/geminiviridae
ICTV	Family	Iridoviridae	https://ictv.global/report/chapter/iridoviridae/iridoviridae
ICTV	Family	Hantaviridae	https://ictv.global/report/chapter/hantaviridae/hantaviridae
ICTV	Family	Astroviridae	https://ictv.global/report_9th/RNApos/Astroviridae
ICTV	Family	Chrysoviridae	https://ictv.global/report/chapter/chrysoviridae/chrysoviridae
ViralZone	Family	Demerecviridae	https://viralzone.expasy.org/10317
ICTV	Family	Poxviridae	https://ictv.global/report/chapter/poxviridae/poxviridae
ICTV	Family	Endornaviridae	https://ictv.global/report/chapter/endornaviridae/endornaviridae
ICTV	Family	Circoviridae	https://ictv.global/report/chapter/circoviridae/circoviridae
ICTV	Family	Hepeviridae	https://ictv.global/report/chapter/hepeviridae/hepeviridae
ICTV	Family	Flaviviridae	https://ictv.global/report/chapter/flaviviridae/flaviviridae
ICTV	Family	Bornaviridae	https://ictv.global/report/chapter/bornaviridae/bornaviridae
ICTV	Family	Paramyxoviridae	https://ictv.global/report/chapter/paramyxoviridae/paramyxoviridae
ICTV	Family	Retroviridae	https://ictv.global/report/chapter/retroviridae/retroviridae
ICTV	Family	Hepadnaviridae	https://ictv.global/report/chapter/hepadnaviridae/hepadnaviridae
ICTV	Family	Arteriviridae	https://ictv.global/report/chapter/arteriviridae/arteriviridae
ICTV	Family	Sedoreoviridae	https://ictv.global/report/chapter/sedoreoviridae/sedoreoviridae
ICTV	Family	Spinareoviridae	https://ictv.global/report/chapter/spinareoviridae/spinareoviridae
ICTV	Family	Anelloviridae	https://ictv.global/report_9th/ssDNA/Anelloviridae
ICTV	Family	Orthoherpesviridae	https://ictv.global/report/chapter/orthoherpesviridae/orthoherpesviridae
ICTV	Family	Adenoviridae	https://ictv.global/report/chapter/adenoviridae/adenoviridae
ICTV	Family	Benyviridae	https://ictv.global/report/chapter/benyviridae/benyviridae
ViralZone	Family	Casjensviridae	https://viralzone.expasy.org/10297
ICTV	Family	Bromoviridae	https://ictv.global/report/chapter/bromoviridae/bromoviridae
ViralZone	Family	Ackermannviridae	https://viralzone.expasy.org/8376
ICTV	Family	Microviridae	https://ictv.global/report_9th/ssDNA/Microviridae
ICTV	Family	Coronaviridae	https://ictv.global/report_9th/RNApos/Nidovirales/Coronaviridae
ViralZone	Family	Mesyanzhinovviridae	https://viralzone.expasy.org/10339
ICTV	Family	Redondoviridae	https://ictv.global/report/chapter/redondoviridae/redondoviridae
ViralZone	Family	Drexlerviridae	https://viralzone.expasy.org/10337
ViralZone	Family	Peduoviridae	https://viralzone.expasy.org/10340
ICTV	Family	Deltaflexiviridae	https://ictv.global/report/chapter/deltaflexiviridae/deltaflexiviridae
ICTV	Family	Peribunyaviridae	https://ictv.global/report/chapter/peribunyaviridae/peribunyaviridae
ICTV	Family	Alternaviridae	https://ictv.global/report/chapter/alternaviridae/alternaviridae
ICTV	Family	Partitiviridae	https://ictv.global/report/chapter/partitiviridae/partitiviridae
ICTV	Family	Discoviridae	https://ictv.global/report/chapter/discoviridae/discoviridae
ICTV	Family	Polymycoviridae	https://ictv.global/report/chapter/polymycoviridae/polymycoviridae
ICTV	Family	Xinmoviridae	https://ictv.global/report/chapter/xinmoviridae/xinmoviridae
ICTV	Family	Polyomaviridae	https://ictv.global/report/chapter/polyomaviridae/polyomaviridae
ICTV	Family	Papillomaviridae	https://ictv.global/report/chapter/papillomaviridae/papillomaviridae
ViralZone	Family	Genomoviridae	https://viralzone.expasy.org/7382
ICTV	Family	Aliusviridae	https://ictv.global/report/chapter/aliusviridae/aliusviridae
ICTV	Family	Phasmaviridae	https://ictv.global/report/chapter/phasmaviridae/phasmaviridae
ViralZone	Family	Tospoviridae	https://viralzone.expasy.org/9764
ViralZone	Family	Tobaniviridae	https://viralzone.expasy.org/10418
ICTV	Family	Konkoviridae	https://ictv.global/report/chapter/konkoviridae/konkoviridae
ICTV	Family	Inoviridae	https://ictv.global/report/chapter/inoviridae/inoviridae
ICTV	Family	Tombusviridae	https://ictv.global/report_9th/RNApos/Tombusviridae
ViralZone	Family	Mesoniviridae	https://viralzone.expasy.org/4776
ICTV	Family	Dicistroviridae	https://ictv.global/report/chapter/dicistroviridae/dicistroviridae
ICTV	Family	Permutotetraviridae	https://ictv.global/report/chapter/permutotetraviridae/permutotetraviridae
ICTV	Family	Nyamiviridae	https://ictv.global/report/chapter/nyamiviridae/nyamiviridae
ViralZone	Family	Marseilleviridae	https://viralzone.expasy.org/4740
ICTV	Family	Togaviridae	https://ictv.global/report/chapter/togaviridae/togaviridae
ICTV	Family	Chaseviridae	https://ictv.global/report/chapter/chaseviridae/chaseviridae
ViralZone	Family	Rountreeviridae	https://viralzone.expasy.org/10341
ICTV	Family	Fusariviridae	https://ictv.global/report/chapter/fusariviridae/fusariviridae
ICTV	Family	Tectiviridae	https://ictv.global/report_9th/dsDNA/Tectiviridae
ICTV	Family	Fimoviridae	https://ictv.global/report/chapter/fimoviridae/fimoviridae
ViralZone	Family	Mamonoviridae	https://viralzone.expasy.org/10737
ICTV	Family	Cystoviridae	https://ictv.global/report/chapter/cystoviridae/cystoviridae
ICTV	Family	Amalgaviridae	https://ictv.global/report/chapter/amalgaviridae/amalgaviridae
ICTV	Family	Alphatetraviridae	https://ictv.global/report/chapter/alphatetraviridae/alphatetraviridae
ICTV	Family	Birnaviridae	https://ictv.global/report/chapter/birnaviridae/birnaviridae
ICTV	Family	Picobirnaviridae	https://ictv.global/report_9th/dsRNA/Picobirnaviridae
ICTV	Family	Marnaviridae	https://ictv.global/report/chapter/marnaviridae/marnaviridae
ICTV	Family	Lispiviridae	https://ictv.global/report/chapter/lispiviridae/lispiviridae
ICTV	Family	Solinviviridae	https://ictv.global/report/chapter/solinviviridae/solinviviridae
ICTV	Family	Orthomyxoviridae	https://ictv.global/report_9th/RNAneg/Orthomyxoviridae
ICTV	Family	Bicaudaviridae	https://ictv.global/report/chapter/bicaudaviridae/bicaudaviridae
ViralZone	Family	Fiersviridae	https://viralzone.expasy.org/163
ICTV	Family	Graaviviridae	https://ictv.global/report/chapter/graaviviridae/graaviviridae
ICTV	Family	Qinviridae	https://ictv.global/report/chapter/qinviridae/qinviridae
ViralZone	Family	Steitzviridae	https://viralzone.expasy.org/11041
ICTV	Family	Carmotetraviridae	https://ictv.global/report/chapter/carmotetraviridae/carmotetraviridae
ICTV	Family	Lipothrixviridae	https://ictv.global/report_9th/dsDNA/Ligamenvirales/Lipothrixviridae
ICTV	Family	Barnaviridae	https://ictv.global/report_9th/RNApos/Barnaviridae
ICTV	Family	Mymonaviridae	https://ictv.global/report/chapter/mymonaviridae/mymonaviridae
ViralZone	Family	Curvulaviridae	https://viralzone.expasy.org/10801
ICTV	Family	Inseviridae	https://ictv.global/report/chapter/inseviridae/inseviridae
ICTV	Family	Megabirnaviridae	https://ictv.global/report/chapter/megabirnaviridae/megabirnaviridae
ICTV	Family	Nanoviridae	https://ictv.global/report/chapter/nanoviridae/nanoviridae
ViralZone	Family	Alphasatellitidae	https://viralzone.expasy.org/8576
ICTV	Family	Kitaviridae	https://ictv.global/report/chapter/kitaviridae/kitaviridae
ICTV	Family	Paulinoviridae	https://ictv.global/report/chapter/paulinoviridae/paulinoviridae
ICTV	Family	Smacoviridae	https://ictv.global/report/chapter/smacoviridae/smacoviridae
ICTV	Family	Artoviridae	https://ictv.global/report/chapter/artoviridae/artoviridae
ICTV	Family	Baculoviridae	https://ictv.global/report/chapter/baculoviridae/baculoviridae
ICTV	Family	Amnoonviridae	https://ictv.global/report/chapter/amnoonviridae/amnoonviridae
ICTV	Family	Mimiviridae	https://ictv.global/report_9th/dsDNA/Mimiviridae
ICTV	Family	Pneumoviridae	https://ictv.global/report/chapter/pneumoviridae/pneumoviridae
ViralZone	Family	Vilmaviridae	https://viralzone.expasy.org/10346
ICTV	Family	Polycipiviridae	https://ictv.global/report/chapter/polycipiviridae/polycipiviridae
ICTV	Family	Pospiviroidae	https://ictv.global/report/chapter/pospiviroidae/pospiviroidae
ViralZone	Family	Bacilladnaviridae	https://viralzone.expasy.org/8296
ICTV	Family	Matonaviridae	https://ictv.global/report/chapter/matonaviridae/matonaviridae
ICTV	Family	Gammaflexiviridae	https://ictv.global/report_9th/RNApos/Gammaflexiviridae
ICTV	Family	Yadokariviridae	https://ictv.global/report/chapter/yadokariviridae/yadokariviridae
ICTV	Family	Sinhaliviridae	https://ictv.global/report/chapter/sinhaliviridae/sinhaliviridae
ViralZone	Family	Adintoviridae	https://viralzone.expasy.org/11164
ICTV	Family	Pleolipoviridae	https://ictv.global/report/chapter/pleolipoviridae/pleolipoviridae
ICTV	Family	Quadriviridae	https://ictv.global/report/chapter/quadriviridae/quadriviridae
ViralZone	Family	Aliceevansviridae	https://viralzone.expasy.org/11129
ViralZone	Family	Lavidaviridae	https://viralzone.expasy.org/7839
ICTV	Family	Metaviridae	https://ictv.global/report/chapter/metaviridae/metaviridae
ICTV	Family	Aoguangviridae	https://ictv.global/report/chapter/aoguangviridae/aoguangviridae
ViralZone	Family	Yangangviridae	https://viralzone.expasy.org/11134
ViralZone	Family	Yanlukaviridae	https://viralzone.expasy.org/11135
ICTV	Family	Chaacviridae	https://ictv.global/report/chapter/chaacviridae
ICTV	Family	Tulasviridae	https://ictv.global/report/chapter/tulasviridae/tulasviridae
ICTV	Family	Plectroviridae	https://ictv.global/report/chapter/plectroviridae/plectroviridae
ICTV	Family	Mayoviridae	https://ictv.global/report/chapter/mayoviridae/mayoviridae
ICTV	Family	Tosoviridae	https://ictv.global/report/chapter/tosoviridae/tosoviridae
ICTV	Family	Ahmunviridae	https://ictv.global/report/chapter/ahmunviridae/ahmunviridae
ICTV	Family	Amesuviridae	https://ictv.global/report/chapter/amesuviridae/amesuviridae
ViralZone	Family	Ekchuahviridae	https://viralzone.expasy.org/11142
ICTV	Family	Ahpuchviridae	https://ictv.global/report/chapter/ahpuchviridae/ahpuchviridae
ViralZone	Family	Skuldviridae	https://viralzone.expasy.org/11017
ICTV	Family	Roniviridae	https://ictv.global/report/chapter/roniviridae/roniviridae
ICTV	Family	Hytrosaviridae	https://ictv.global/report/chapter/hytrosaviridae/hytrosaviridae
ICTV	Family	Alloherpesviridae	https://ictv.global/report_9th/dsDNA/Herpesvirales/Alloherpesviridae
ICTV	Family	Malacoherpesviridae	https://ictv.global/report/chapter/malacoherpesviridae/malacoherpesviridae
ViralZone	Family	Naryaviridae	https://viralzone.expasy.org/10357
ICTV	Family	Fuselloviridae	https://ictv.global/report/chapter/fuselloviridae/fuselloviridae
ViralZone	Family	Atkinsviridae	https://viralzone.expasy.org/11037
ViralZone	Family	Intestiviridae	https://viralzone.expasy.org/10239
ViralZone	Family	Steigviridae	https://viralzone.expasy.org/11132
ViralZone	Family	Blumeviridae	https://viralzone.expasy.org/11039
ViralZone	Family	Vilyaviridae	https://viralzone.expasy.org/10360
ICTV	Family	Bidnaviridae	https://ictv.global/report/chapter/bidnaviridae/bidnaviridae
ViralZone	Family	Polydnaviriformidae	https://viralzone.expasy.org/147
ICTV	Family	Nimaviridae	https://ictv.global/report/chapter/nimaviridae/nimaviridae
ViralZone	Family	Suoliviridae	https://viralzone.expasy.org/11133
ViralZone	Family	Crevaviridae	https://viralzone.expasy.org/11127
ViralZone	Family	Duinviridae	https://viralzone.expasy.org/10677
ViralZone	Family	Solspiviridae	https://viralzone.expasy.org/11042
ICTV	Family	Rudiviridae	https://ictv.global/report_9th/dsDNA/Ligamenvirales/Rudiviridae
ICTV	Family	Druskaviridae	https://ictv.global/report/chapter/druskaviridae/druskaviridae
ICTV	Family	Soleiviridae	https://ictv.global/report/chapter/soleiviridae/soleiviridae
ICTV	Family	Shortaselviridae	https://ictv.global/report/chapter/shortaselviridae/shortaselviridae
ViralZone	Family	Assiduviridae	https://viralzone.expasy.org/11130
ICTV	Family	Hafunaviridae	https://ictv.global/report/chapter/hafunaviridae/hafunaviridae
ICTV	Family	Haloferuviridae	https://ictv.global/report/chapter/haloferuviridae/haloferuviridae
ICTV	Family	Anaerodiviridae	https://ictv.global/report/chapter/anaerodiviridae/anaerodiviridae
ViralZone	Family	Nenyaviridae	https://viralzone.expasy.org/10358
ViralZone	Family	Cremegaviridae	https://viralzone.expasy.org/10800
ICTV	Family	Saparoviridae	https://ictv.global/report/chapter/saparoviridae/saparoviridae
ICTV	Family	Suolaviridae	https://ictv.global/report/chapter/suolaviridae/suolaviridae
ViralZone	Family	Pyrstoviridae	https://viralzone.expasy.org/11138
ViralZone	Family	Aggregaviridae	https://viralzone.expasy.org/11128
ICTV	Family	Halomagnusviridae	https://ictv.global/report/chapter/halomagnusviridae/halomagnusviridae
ICTV	Family	Hadakaviridae	https://ictv.global/report/chapter/hadakaviridae/hadakaviridae
ICTV	Family	Madisaviridae	https://ictv.global/report/chapter/madisaviridae/madisaviridae
ICTV	Family	Vertoviridae	https://ictv.global/report/chapter/vertoviridae/vertoviridae
ICTV	Family	Sphaerolipoviridae	https://ictv.global/report/chapter/sphaerolipoviridae/sphaerolipoviridae
ICTV	Family	Kolmioviridae	https://ictv.global/report/chapter/kolmioviridae/kolmioviridae
ViralZone	Family	Yaraviridae	https://viralzone.expasy.org/11087
ICTV	Family	Ungulaviridae	https://ictv.global/report/chapter/ungulaviridae/ungulaviridae
ICTV	Family	Corticoviridae	https://ictv.global/report/chapter/corticoviridae/corticoviridae
ViralZone	Family	Matshushitaviridae	https://viralzone.expasy.org/11086
ICTV	Family	Asfarviridae	https://ictv.global/report/chapter/asfarviridae/asfarviridae
ICTV	Family	Cruliviridae	https://ictv.global/report/chapter/cruliviridae/cruliviridae
ICTV	Family	Thaspiviridae	https://ictv.global/report/chapter/thaspiviridae/thaspiviridae
ICTV	Family	Crepuscuviridae	https://ictv.global/report/chapter/crepuscuviridae/crepuscuviridae
ICTV	Family	Simuloviridae	https://ictv.global/report/chapter/simuloviridae/simuloviridae
ViralZone	Family	Autolykiviridae	https://viralzone.expasy.org/11085
ICTV	Family	Myriaviridae	https://ictv.global/report/chapter/myriaviridae/myriaviridae
ICTV	Family	Natareviridae	https://ictv.global/report/chapter/natareviridae/natareviridae
ICTV	Family	Ampullaviridae	https://ictv.global/report/chapter/ampullaviridae/ampullaviridae
ICTV	Family	Tristromaviridae	https://ictv.global/report/chapter/tristromaviridae/tristromaviridae
ICTV	Family	Globuloviridae	https://ictv.global/report_9th/dsDNA/Globuloviridae
ICTV	Family	Metaxyviridae	https://ictv.global/report/chapter/metaxyviridae/metaxyviridae
ICTV	Family	Mypoviridae	https://ictv.global/report/chapter/mypoviridae/mypoviridae
ICTV	Family	Leisingerviridae	https://ictv.global/report/chapter/leisingerviridae/leisingerviridae
ICTV	Family	Halspiviridae	https://ictv.global/report/chapter/halspiviridae/halspiviridae
ICTV	Family	Ovaliviridae	https://ictv.global/report/chapter/ovaliviridae/ovaliviridae
ICTV	Family	Portogloboviridae	https://ictv.global/report/chapter/portogloboviridae/portogloboviridae
ICTV	Family	Finnlakeviridae	https://ictv.global/report/chapter/finnlakeviridae/finnlakeviridae
ICTV	Family	Wupedeviridae	https://ictv.global/report/chapter/wupedeviridae/wupedeviridae
ICTV	Family	Avsunviroidae	https://ictv.global/report/chapter/avsunviroidae/avsunviroidae
ViralZone	Family	Alvernaviridae	https://viralzone.expasy.org/2897
ICTV	Family	Sarthroviridae	https://ictv.global/report/chapter/sarthroviridae/sarthroviridae
ICTV	Family	Sunviridae	https://ictv.global/report/chapter/sunviridae/sunviridae
ICTV	Family	Pseudoviridae	https://ictv.global/report/chapter/pseudoviridae/pseudoviridae
ICTV	Family	Turriviridae	https://ictv.global/report/chapter/turriviridae/turriviridae
ICTV	Family	Spiraviridae	https://ictv.global/report/chapter/spiraviridae/spiraviridae
ICTV	Family	Guttaviridae	https://ictv.global/report/chapter/guttaviridae/guttaviridae
ICTV	Family	Clavaviridae	https://ictv.global/report/chapter/clavaviridae/clavaviridae
ICTV	Family	Plasmaviridae	https://ictv.global/report/chapter/plasmaviridae/plasmaviridae
ICTV	Order	Mononegavirales	https://ictv.global/report_9th/RNAneg/Mononegavirales
ICTV	Order	Picornavirales	https://ictv.global/report_9th/RNApos/Picornavirales
ICTV	Order	Jingchuvirales	https://ictv.global/report/chapter/jingchuvirales/jingchuvirales
ICTV	Family	Belpaoviridae	https://ictv.global/report/chapter/belpaoviridae/belpaoviridae
ICTV	Order	Nidovirales	https://ictv.global/report_9th/RNApos/Nidovirales
ICTV	Order	Reovirales	https://ictv.global/report/chapter/reovirales/reovirales
ICTV	Order	Herpesvirales	https://ictv.global/report_9th/dsDNA/Herpesvirales
ICTV	Family	Kirkoviridae	https://ictv.global/report/chapter/kirkoviridae/kirkoviridae
